# Altering microtubule dynamics is synergistically toxic with inhibition of the spindle checkpoint

**DOI:** 10.1101/706077

**Authors:** Klaske M. Schukken, Yi-Chih Lin, Michael Schubert, Stephanie F. Preuss, Judith E. Simon, Hilda van den Bos, Zuzana Storchova, Maria Colome-Tatche, Holger Bastians, Diana C.J. Spierings, Floris Foijer

**Affiliations:** European Research Institute for the Biology of Ageing, University of Groningen, University Medical Centre Groningen, A. Deusinglaan 1, Groningen, 9713 AV, The Netherlands; Goettingen Center for Molecular Biosciences and University Medical Center, Goettingen, Germany; Department of Molecular Genetics, University of Kaiserslautern, Germany; Institute of Computational Biology, Helmholtz Center Munich, German Research Center for Environmental Health, Neuherberg, Germany; TUM School of Life Sciences Weihenstephan, Technical University of Munich, Freising, Germany

## Abstract

Chromosome instability (CIN) and aneuploidy are hallmarks of cancer. As the majority of cancers are aneuploid, targeting aneuploidy or CIN may be an effective way to target a broad spectrum of cancers. Here, we perform two small molecule compound screens to identify drugs that selectively target cells that are aneuploid or exhibit a CIN phenotype. We find that aneuploid cells are much more sensitive to the energy metabolism regulating drug ZLN005 than their euploid counterparts. Furthermore, cells with an ongoing CIN phenotype, induced by spindle assembly checkpoint (SAC) alleviation, are significantly more sensitive to the Src kinase inhibitor SKI606. We show that inhibiting Src kinase increases microtubule polymerization rates and, more generally, that deregulating microtubule polymerization rates is particularly toxic to cells with a defective SAC. Our findings therefore suggest that tumors with a dysfunctional SAC are particularly sensitive to microtubule poisons and, vice versa, that compounds alleviating the SAC provide a powerful means to treat tumors with deregulated microtubule dynamics.
