## Supplementary material for "Altering microtubule dynamics is synergistically toxic with inhibition of the spindle checkpoint": Sup Table 1

### Sheet: Sheet1
ID #	Concentration	Common name	Application short
1122	10 µM	SL 327	MEK1 and MEK2 inhibitor
1134	10 µM	RO 28-0450	Glucokinase (GK) activator
1223	10 µM	PD 98059	MEK inhibitor
1233	0,001 µM	Combretastatin-A4	Tubulin polymerization inhibitor
1237	10 µM	GW 7647	PPARα agonist
1239	10 µM	Deguelin	Akt inhibitor
1243	10 µM	NSC 625987	CDK4 inhibitor
1254	10 µM	Zebularine	DNA methyltransferase inhibitor
1268	10 µM	DR 2313	PARP inhibitor
1275	0,1 µM	SCH 79797 dihydrochloride	PAR1 antagonist
1310	1 µM	Myoseverin	Tubulin polymerization inhibitor
1334	1 µM	PIK 75 hydrochloride	PI3K inhibitor (p110-α specific)
1355	10 µM	RO 28-1674	Glucokinase (GK) activator
1356	10 µM	RO 28-1675	Glucokinase (GK) activator
1362	1 µM	PIK 90	PI3K inhibitor (p110-α specific)
1375	10 µM	Ivachtin	Caspase-3 inhibitor
1377	1 µM	GDC 0941 bismesylate	PI3K inhibitor
1407	1 µM	SKI 606	Bcr-Abl and Src tyrosine kinase inhibitor
1424	10 µM	AS 252424	PI3K inhibitor (p110-ƴ specific)
1459	10 µM	GDC 0879	B-Raf protein kinase inhibitor
1463	1 µM	NU 7441	DNA-PK inhibitor
1472	1 µM	KU 0063794	mTOR inhibitor
1494	0,1 µM	MK 1775	Wee1 kinase inhibitor
1516	10 µM	AZD 6244	MEK1 and MEK2 inhibitor
1520	10 µM	NVP-BBD130	Dual PI3K and mTOR kinase inhibitor
1520	0,1 µM	NVP-BBD130	Dual PI3K and mTOR kinase inhibitor
1561	0,01 µM	AZD8055	mTor inhibitor
1566	10 µM	Iniparib	PARP inhibitor
1596	0,1 µM	GSK 2126458	Dual PI3K and mTOR inhibitor
1629	0,1 µM	Reversine	MPS1 kinase inhibitor
1645	1 µM	HDAC6 inhibitor ISOX	HDAC6 Inhibitor
1687	0,01 µM	(±)-E-Homocamptothecin	Potent topoisomerase I (Topo 1) inhibitor
1691	10 µM	RG 108	DNA methyltransferase inhibitor
1729	1 µM	GSK 690693	ATP-competitive pan-Akt kinase inhibitor
1743	1 µM	PAC 1	Procaspase activating compound 1
1765	10 µM	TG 003	Inhibitor of Cdc2-like kinase (Clk) family
1789	10 µM	UNC 0224	Inhibitor of G9a HMTase
1797	1 µM	NVP-BKM120	Class I PI3K inhibitor
1801	1 µM	Pyroxamide	HDAC1 Inhibitor
1803	1 µM	MS 275	Inhibitor of HDAC (1 and 3 Selective)
1807	0,01 µM	PKI 587	Dual PI3K and mTOR inhibitor
1814	10 µM	NQDI 1	Inhibitor of apoptosis signal-regulating kinase 1 (ASK1)
1831	10 µM	A 66	PI3K inhibitor (p110-α specific)
1853	10 µM	PCI 34051	HDAC8 Inhibitor
1895	10 µM	LY 2228820	Inhibitor of p38 MAPK
1928	10 µM	ML 161	Allosteric inhibitor of PAR1
1999	0,01 µM	AZD 8330	MEK 1 inhibitor
2008	1 µM	Tenovin 1	Activates p53 through inhibition of SIRT 1 and 2
2014	1 µM	CI 994	HDAC inhibitor that causes histone hyperacetylation in living cells
2084	10 µM	SKL 2001	Wnt/β-catenin signaling pathway agonist or activator
2100	10 µM	Trovafloxacin mesylate	Inhibitor of bacterial DNA gyrase and Topo IV
2114	10 µM	CP 775146	Potent and selective PPAR? agonist
2120	0,01 µM	Wnt agonist 1	Wnt/β-catenin signaling pathway agonist or activator
2138	10 µM	ZCL 278	Cdc42 GTPase inhibitor, targeting Cdc42–ITSN interaction
2140	10 µM	GSK 126	Inhibitor of Histone Lysine Methyltransferase EZH2
2142	0,01 µM	INK 128	Potent and selective mTOR inhibitor
2158	10 µM	Boc-D-FMK	Broad spectrum caspase inhibitor
2159	10 µM	Z-VAD-FMK	Pan-caspase inhibitor with in vivo activity
2160	0,1 µM	JIB 04	Jumonji histone demethylase inhibitor
2165	10 µM	S 12	Survivin inhibitor
2168	10 µM	IC 87114	Potent and highly selective inhibitor of the PI3K p110?
2170	10 µM	CAL 101	PI3K inhibitor (p110 δ specific)
2180	10 µM	TMP 195	HDAC inhibitor (class IIA selective)
2185	10 µM	BAM 7	Selective small-molecule activator of proapoptotic BAX
2188	1 µM	WAY 262611 dihydrochloride	Inhibitor of Dickkopf-1 (DKK1); Wnt/β-Catenin signaling agonist
2195	10 µM	RGFP 966	HDAC3 specific inhibitor
2198	0,001 µM	Genz 644282	Topo I inhibitor lacking MDR1 and BCRP affinity
2209	10 µM	Sodium butyrate	Noncompetitive inhibitor of multiple histone deacetylases (HDACs)
2210	10 µM	C 7280948	Sulfone inhibitor of PRMT1
2223	10 µM	Lomeguatrib	Potent, orally active inhibitor of MGMT
2227	10 µM	EPZ 6438	Inhibitor of Histone Lysine Methyltransferase EZH2
2241	1 µM	AZD 2461	PARP inhibitor with poor P-glycoprotein substrate qualities
2242	10 µM	Levofloxacin Q-?acid	Inhibitor of bacterial DNA gyrase and topoisomerase IV
2244	1 µM	SCH 529074	Small molecule activator of mutant p53.
2249	1 µM	Tenovin 6	Small water soluble p53 activator and SIRT inhibitor
2250	0,1 µM	CHR 6494 trifluoroacetate	Specific, first-in-class inhibitor of histone kinase Haspin
2262	10 µM	GW 9662	Selective PPARƴ antagonist
2268	10 µM	XL 413 hydrochloride	Potent, selective and orally bioavailable CDC7 inhibitor
2278	10 µM	ISRIB	Potent inhibitor of the integrated stress response and PERK signaling
2293	10 µM	Ferrostatin 1	Potent inhibitor of erastin-induced ferroptosis
2300	1 µM	TIC 10 active isomer	Small molecule that transcriptionally induces TRAIL
2319	10 µM	L 002	Inhibitor of p300 HAT (KAT3B) and p53 acetylation
2323	1 µM	ITD 1	Selective inhibitor of TGFβ/Smad signaling that promotes cardiogenesis
2325	10 µM	WAY 316606 hydrochloride	Potent inhibitor of sFRP-1 that stimulates Wnt signaling
2326	10 µM	Temozolomide	DNA methylating agent; apoptosis inducer
2327	10 µM	NEO 212	DNA alkylating agent; chemotherapeutic
2339	10 µM	TH 1834	Tip60 histone acetyltransferase inhibitor
2347	1 µM	SGI 1027 dihydrochloride	Inhibitor of DNMT activity in colon cancer cell lines
2358	10 µM	Mps1-IN-2	Inhibitor of Mps1 kinase with add-on affinity for Gak and Plk1
2359	10 µM	Nexturastat A	HDAC6 inhibitor with good selectivity over HDAC1 and HDAC8
2369	10 µM	UPF 1069	PARP-2 inhibitor with >26 fold selectivity over PARP1
2375	10 µM	GSK-LSD1	Irreversible inhibitor of the KDM1 family histone demethylase LSD1
2379	10 µM	ZLN 005	Selective transcriptional regulator of peroxisome (PGC-1α).
2402	10 µM	MHY 908	Dual PPARα/ƴ agonist, and potent inhibitor of mushroom tyrosinase
2831	1 µM	EPZ 015666	Prmt5 inhibitor

### Sheet: Sheet2
ID #	Common name	Affects
1122	SL 327	proliferation, differentiation
1134	RO 28-0450	metabolism
1223	PD 98059	proliferation, differentiation
1233	Combretastatin-A4	spindle
1237	GW 7647	proliferation, differentiation
1239	Deguelin	cell proliferation, metabolism
1243	NSC 625987	cell proliferation, mitosis
1254	Zebularine	transcriptional regulator
1268	DR 2313	DNA repair
1275	SCH 79797 dihydrochloride	transcriptional regulator
1310	Myoseverin	spindle
1334	PIK 75 hydrochloride	cell survival
1355	RO 28-1674	metabolism
1356	RO 28-1675	metabolism
1362	PIK 90	cell survival
1375	Ivachtin	apoptosis
1377	GDC 0941 bismesylate	cell survival
1407	SKI 606	cell survival
1424	AS 252424	cell survival
1459	GDC 0879	cell proliferation
1463	NU 7441	DNA damage
1472	KU 0063794	cell survival
1494	MK 1775	proliferation
1516	AZD 6244	proliferation, differentiation
1520	NVP-BBD130	cell survival
1520	NVP-BBD130	cell survival
1561	AZD8055	cell survival
1566	Iniparib	DNA repair
1596	GSK 2126458	cell survival
1629	Reversine	SAC
1645	HDAC6 inhibitor ISOX	transcriptional regulator
1687	(±)-E-Homocamptothecin	DNA replication
1691	RG 108	transcriptional regulator
1729	GSK 690693	cell proliferation, metabolism
1743	PAC 1	apoptosis
1765	TG 003	RNA homeostasis
1789	UNC 0224	transcriptional regulator
1797	NVP-BKM120	cell proliferation
1801	Pyroxamide	transcriptional regulator
1803	MS 275	transcriptional regulator
1807	PKI 587	cell survival
1814	NQDI 1	apoptosis
1831	A 66	cell survival
1853	PCI 34051	transcriptional regulator
1895	LY 2228820	stress response
1928	ML 161	transcriptional regulator
1999	AZD 8330	proliferation, differentiation
2008	Tenovin 1	apoptosis
2014	CI 994	transcriptional regulator
2084	SKL 2001	cell proliferation, cytoskeleton
2100	Trovafloxacin mesylate	dna replication
2114	CP 775146	proliferation, differentiation
2120	Wnt agonist 1	cell proliferation, cytoskeleton
2138	ZCL 278	cell proliferation
2140	GSK 126	transcriptional regulator
2142	INK 128	cell survival
2158	Boc-D-FMK	apoptosis
2159	Z-VAD-FMK	apoptosis
2160	JIB 04	transcriptional regulator
2165	S 12	cell survival
2168	IC 87114	cell survival
2170	CAL 101	cell survival
2180	TMP 195	transcriptional regulator
2185	BAM 7	apoptosis
2188	WAY 262611 dihydrochloride	cell proliferation, cytoskeleton
2195	RGFP 966	transcriptional regulator
2198	Genz 644282	dna replication
2209	Sodium butyrate	transcriptional regulator
2210	C 7280948	transcriptional regulator
2223	Lomeguatrib	DNA repair
2227	EPZ 6438	transcriptional regulator
2241	AZD 2461	DNA repair
2242	Levofloxacin Q-?acid	dna replication
2244	SCH 529074	apoptosis
2249	Tenovin 6	apoptosis
2250	CHR 6494 trifluoroacetate	SAC, mitosis
2262	GW 9662	proliferation, differentiation
2268	XL 413 hydrochloride	DNA replication
2278	ISRIB	Protein synthesis
2293	Ferrostatin 1	cell death
2300	TIC 10 active isomer	apoptosis
2319	L 002	apoptosis
2323	ITD 1	cell proliferation
2325	WAY 316606 hydrochloride	cell proliferation, cytoskeleton
2326	Temozolomide	apoptosis
2327	NEO 212	dna damage
2339	TH 1834	transcriptional regulator
2347	SGI 1027 dihydrochloride	transcriptional regulator
2358	Mps1-IN-2	SAC
2359	Nexturastat A	transcriptional regulator
2369	UPF 1069	dna repair
2375	GSK-LSD1	transcriptional regulator
2379	ZLN 005	energy metabolism
2402	MHY 908	proliferation, differentiation
2831	EPZ 015666	mTor, cell stress
